# Dietary protein source alters gut microbiota composition and function

**DOI:** 10.1101/2024.04.04.588169

**Authors:** J. Alfredo Blakeley-Ruiz, Alexandria Bartlett, Arthur S. McMillan, Ayesha Awan, Molly Vanhoy Walsh, Alissa K. Meyerhoffer, Simina Vintila, Jessie L. Maier, Tanner Richie, Casey M. Theriot, Manuel Kleiner

**Author notes:** Please refer correspondence to J. Alfredo Blakeley-Ruiz or Manuel Kleiner. These authors contributed equally to this manuscript (J. Alfredo Blakeley-Ruiz, Alexandria Bartlett).

## Abstract

The source of protein in a person’s diet affects their total life expectancy. However, the mechanisms by which dietary protein sources differentially impact human health and life expectancy are poorly understood. Dietary choices have major impacts on the composition and function of the intestinal microbiota that ultimately modulate host health. This raises the possibility that health outcomes based on dietary protein sources might be driven by interactions between dietary protein and the gut microbiota. In this study, we determined the effects of seven different sources of dietary protein on the gut microbiota of mice using an integrated metagenomics-metaproteomics approach. The protein abundances measured by metaproteomics can provide microbial species abundances, and evidence for the molecular phenotype of microbiota members because measured proteins indicate the metabolic and physiological processes used by a microbial community. We showed that dietary protein source significantly altered the species composition and overall function of the gut microbiota. Different dietary protein sources led to changes in the abundance of microbial proteins involved in the degradation of amino acids and the degradation of glycosylations conjugated to dietary protein. In particular, brown rice and egg white protein increased the abundance of amino acid degrading enzymes. Egg white protein increased the abundance of bacteria and proteins usually associated with the degradation of the intestinal mucus barrier. These results show that dietary protein sources can change the gut microbiota’s metabolism, which could have major implications in the context of gut microbiota mediated diseases.
