## Extended Data Table 2 for "Dietary protein source alters gut microbiota composition and function"

Extended Data Table 2: Confidence intervals for Fig. 1
Confidence intervals for Fig. 1 that where calculated using a linear mixed effects model and the emmeans package in R.
Feauture	Diet	emmean	SE	df	lower.CL	upper.CL
ShannonIndex	20_Casein	2.776442	0.1366984	78.18102	2.504306	3.048577
ShannonIndex	20_Egg	1.722365	0.1427204	79.49871	1.4383146	2.006415
ShannonIndex	20_Pea	2.499311	0.1369756	77.35767	2.2265778	2.772044
ShannonIndex	20_Rice	3.10845	0.1427204	79.49871	2.8243997	3.3925
ShannonIndex	20_Soy	3.041792	0.1307136	75.56412	2.7814292	3.302155
ShannonIndex	20_Yeast	1.103889	0.1369756	77.35767	0.8311561	1.376622
ShannonIndex	40_Casein	2.641937	0.1369756	77.35767	2.3692041	2.91467
ShannonIndex	40_Soy	3.278936	0.1369756	77.35767	3.0062031	3.551669
ShannonIndex	Casein_Control	2.549828	0.2027767	87.73902	2.1468356	2.952821
ShannonIndex	Soy_Control	3.266744	0.1820648	86.73806	2.9048553	3.628633
ShannonIndex	T0	3.006044	0.1307136	75.56412	2.7456806	3.266407
Quantifiable Species	T0	63.08333	3.363404	86.58925	56.39776	69.76891
Quantifiable Species	20_Soy	61.58333	3.363404	86.58925	54.89776	68.26891
Quantifiable Species	20_Casein	57.51366	3.530935	87.00102	50.49555	64.53178
Quantifiable Species	20_Rice	61.8758	3.690279	87.11292	54.54111	69.2105
Quantifiable Species	40_Soy	73.28049	3.530207	86.7912	66.26359	80.2974
Quantifiable Species	20_Yeast	31.23049	3.530207	86.7912	24.21359	38.2474
Quantifiable Species	40_Casein	54.43049	3.530207	86.7912	47.41359	61.4474
Quantifiable Species	20_Pea	59.44716	3.530207	86.7912	52.43025	66.46407
Quantifiable Species	20_Egg	37.4758	3.690279	87.11292	30.14111	44.8105
Quantifiable Species	Casein_Control	47.782	5.351435	87.99604	37.14714	58.41686
Quantifiable Species	Soy_Control	65.77575	4.781243	87.96823	56.27398	75.27751
HostMicrobeRatio	T0	3.495179	0.3178094	88	2.8635999	4.126759
HostMicrobeRatio	20_Soy	1.366285	0.3178094	88	0.7347059	1.997865
HostMicrobeRatio	20_Casein	1.153792	0.3340316	88	0.4899744	1.817609
HostMicrobeRatio	20_Rice	1.418218	0.3489974	88	0.7246595	2.111777
HostMicrobeRatio	40_Soy	1.630244	0.3335671	88	0.9673491	2.293138
HostMicrobeRatio	20_Yeast	3.926932	0.3335671	88	3.2640374	4.589827
HostMicrobeRatio	40_Casein	1.238227	0.3335671	88	0.5753322	1.901121
HostMicrobeRatio	20_Pea	1.440291	0.3335671	88	0.777396	2.103185
HostMicrobeRatio	20_Egg	1.329788	0.3489974	88	0.6362291	2.023347
HostMicrobeRatio	Casein_Control	1.120851	0.5093952	88	0.1085355	2.133167
HostMicrobeRatio	Soy_Control	1.64152	0.4544123	88	0.7384707	2.544569
Actinomycetia	T0	0.033970636	0.45298857	71.43329159	-0.869167985	0.937109258
Actinomycetia	20_Soy	0.341720328	0.45298857	71.43329159	-0.561418294	1.244858949
Actinomycetia	20_Casein	0.235317293	0.45298857	71.43329159	-0.667821328	1.138455914
Actinomycetia	20_Rice	0.680954346	0.493564749	76.59073674	-0.301942445	1.663851138
Actinomycetia	40_Soy	1.333163739	0.474260449	73.85263034	0.388147833	2.278179646
Actinomycetia	20_Yeast	1.113310722	0.474260449	73.85263034	0.168294816	2.058326629
Actinomycetia	40_Casein	0.215099666	0.474260449	73.85263034	-0.729916241	1.160115572
Actinomycetia	20_Pea	1.938378661	0.474260449	73.85263034	0.993362754	2.883394567
Actinomycetia	20_Egg	0.144424266	0.493564749	76.59073674	-0.838472525	1.127321058
Actinomycetia	Casein_Control	2.521352682	0.696072078	88.32189776	1.138125959	3.904579405
Actinomycetia	Soy_Control	1.512258624	0.626022827	86.68086113	0.267905871	2.756611377
Coriobacteriia	T0	0.394647508	0.599043743	87.37668486	-0.795944427	1.585239443
Coriobacteriia	20_Soy	0.041495602	0.599043743	87.37668486	-1.149096333	1.232087537
Coriobacteriia	20_Casein	0.207922954	0.599043743	87.37668486	-0.982668981	1.398514889
Coriobacteriia	20_Rice	4.003835276	0.657181211	87.97474707	2.697820491	5.309850062
Coriobacteriia	40_Soy	0.052872342	0.62873498	87.61071452	-1.196683694	1.302428379
Coriobacteriia	20_Yeast	0.145620743	0.62873498	87.61071452	-1.103935294	1.39517678
Coriobacteriia	40_Casein	0.188587976	0.62873498	87.61071452	-1.06096806	1.438144013
Coriobacteriia	20_Pea	2.69346054	0.62873498	87.61071452	1.443904503	3.943016576
Coriobacteriia	20_Egg	8.585921832	0.657181211	87.97474707	7.279907047	9.891936618
Coriobacteriia	Casein_Control	0.057072252	0.952396119	88.99735115	-1.835319326	1.949463829
Coriobacteriia	Soy_Control	0.077570819	0.851061349	88.96028254	-1.613480357	1.768621994
Bacteroidota	T0	22.16508509	2.325950488	89	17.54347101	26.78669917
Bacteroidota	20_Soy	19.49392801	2.325950488	89	14.87231393	24.11554208
Bacteroidota	20_Casein	13.11693238	2.325950488	89	8.495318302	17.73854645
Bacteroidota	20_Rice	14.40347197	2.554085002	89	9.328559475	19.47838447
Bacteroidota	40_Soy	17.01234851	2.44125857	89	12.16161973	21.86307729
Bacteroidota	20_Yeast	67.3164751	2.44125857	89	62.46574632	72.16720388
Bacteroidota	40_Casein	17.64458885	2.44125857	89	12.79386007	22.49531763
Bacteroidota	20_Pea	9.230358366	2.44125857	89	4.379629588	14.08108714
Bacteroidota	20_Egg	57.43947545	2.554085002	89	52.36456296	62.51438795
Bacteroidota	Casein_Control	14.61682369	3.727348225	89	7.210662158	22.02298522
Bacteroidota	Soy_Control	15.86973222	3.325312691	89	9.262406733	22.47705771
Bacilli	T0	16.00211663	3.416338169	63.28709986	9.17571561	22.82851764
Bacilli	20_Soy	10.10235467	3.416338169	63.28709986	3.27595365	16.92875568
Bacilli	20_Casein	18.54468636	3.416338169	63.28709986	11.71828534	25.37108738
Bacilli	20_Rice	10.63415568	3.708711559	69.88935018	3.237157819	18.03115354
Bacilli	40_Soy	7.196047673	3.570761966	66.467922	0.067728048	14.3243673
Bacilli	20_Yeast	15.65582153	3.570761966	66.467922	8.5275019	22.78414115
Bacilli	40_Casein	20.20317374	3.570761966	66.467922	13.07485411	27.33149336
Bacilli	20_Pea	36.03470494	3.570761966	66.467922	28.90638532	43.16302457
Bacilli	20_Egg	8.217811773	3.708711559	69.88935018	0.820813911	15.61480964
Bacilli	Casein_Control	26.58489794	5.165805645	87.14334803	16.317538	36.85225789
Bacilli	Soy_Control	10.0797286	4.659937383	84.21455498	0.813276996	19.3461802
Clostridia	T0	36.75214252	3.352777721	83.98392721	30.08475769	43.41952735
Clostridia	20_Soy	39.97177675	3.352777721	83.98392721	33.30439192	46.63916158
Clostridia	20_Casein	33.34201261	3.352777721	83.98392721	26.67462778	40.00939744
Clostridia	20_Rice	41.14758447	3.672446773	85.74240193	33.84668899	48.44847995
Clostridia	40_Soy	44.81490299	3.517482023	84.73121829	37.82088609	51.8089199
Clostridia	20_Yeast	4.980355646	3.517482023	84.73121829	-2.013661258	11.97437255
Clostridia	40_Casein	30.06247993	3.517482023	84.73121829	23.06846303	37.05649684
Clostridia	20_Pea	21.86272526	3.517482023	84.73121829	14.86870836	28.85674216
Clostridia	20_Egg	8.00321199	3.672446773	85.74240193	0.702316514	15.30410747
Clostridia	Casein_Control	25.45685801	5.283380269	88.98857737	14.95887539	35.95484063
Clostridia	Soy_Control	36.03214573	4.729312876	88.7353709	26.63471562	45.42957584
Dehalobacteriia	T0	0.009529106	0.01683042	80.71910361	-0.023959917	0.043018129
Dehalobacteriia	20_Soy	0.052642962	0.01683042	80.71910361	0.019153939	0.086131985
Dehalobacteriia	20_Casein	0.041216324	0.01683042	80.71910361	0.007727301	0.074705347
Dehalobacteriia	20_Rice	0.114449679	0.018409559	83.49534141	0.07783702	0.151062338
Dehalobacteriia	40_Soy	0.017538658	0.017648769	81.94722763	-0.017570704	0.05264802
Dehalobacteriia	20_Yeast	0.010250409	0.017648769	81.94722763	-0.024858953	0.045359772
Dehalobacteriia	40_Casein	0.035624927	0.017648769	81.94722763	0.000515564	0.070734289
Dehalobacteriia	20_Pea	0.027598858	0.017648769	81.94722763	-0.007510504	0.06270822
Dehalobacteriia	20_Egg	0.199043421	0.018409559	83.49534141	0.162430762	0.235656081
Dehalobacteriia	Casein_Control	0.017464262	0.026335457	88.92069368	-0.034864373	0.069792897
Dehalobacteriia	Soy_Control	0.020950197	0.023605063	88.38135657	-0.025957083	0.067857478
Gammaproteobacteria	T0	0.009529106	0.01683042	80.71910361	-0.023959917	0.043018129
Gammaproteobacteria	20_Soy	0.052642962	0.01683042	80.71910361	0.019153939	0.086131985
Gammaproteobacteria	20_Casein	0.041216324	0.01683042	80.71910361	0.007727301	0.074705347
Gammaproteobacteria	20_Rice	0.114449679	0.018409559	83.49534141	0.07783702	0.151062338
Gammaproteobacteria	40_Soy	0.017538658	0.017648769	81.94722763	-0.017570704	0.05264802
Gammaproteobacteria	20_Yeast	0.010250409	0.017648769	81.94722763	-0.024858953	0.045359772
Gammaproteobacteria	40_Casein	0.035624927	0.017648769	81.94722763	0.000515564	0.070734289
Gammaproteobacteria	20_Pea	0.027598858	0.017648769	81.94722763	-0.007510504	0.06270822
Gammaproteobacteria	20_Egg	0.199043421	0.018409559	83.49534141	0.162430762	0.235656081
Gammaproteobacteria	Casein_Control	0.017464262	0.026335457	88.92069368	-0.034864373	0.069792897
Gammaproteobacteria	Soy_Control	0.020950197	0.023605063	88.38135657	-0.025957083	0.067857478
Verrucomicrobiae	T0	0.079188749	0.370545588	87.44607765	-0.65725776	0.815635258
Verrucomicrobiae	20_Soy	1.061018602	0.370545588	87.44607765	0.324572093	1.797465111
Verrucomicrobiae	20_Casein	0.45649168	0.370545588	87.44607765	-0.279954829	1.192938189
Verrucomicrobiae	20_Rice	0.141059463	0.406521308	88.0192283	-0.666813752	0.948932678
Verrucomicrobiae	40_Soy	0.306822241	0.388914093	87.66972168	-0.466103378	1.079747861
Verrucomicrobiae	20_Yeast	1.515877645	0.388914093	87.66972168	0.742952026	2.288803265
Verrucomicrobiae	40_Casein	1.421657273	0.388914093	87.66972168	0.648731654	2.194582892
Verrucomicrobiae	20_Pea	0.415350881	0.388914093	87.66972168	-0.357574739	1.1882765
Verrucomicrobiae	20_Egg	7.884757159	0.406521308	88.0192283	7.076883944	8.692630374
Verrucomicrobiae	Casein_Control	5.171983188	0.589246125	88.99709282	4.001163161	6.342803215
Verrucomicrobiae	Soy_Control	1.902571785	0.526527526	88.96309752	0.856366827	2.948776744
