## Extended Data Table 4 for "Dietary protein source alters gut microbiota composition and function"

Extended Data Table 3: Summary Metrics From Metaproteome
Alpha diversity and richness metrics quantified using Extended Data Table 3; Total proteins with 2 unique peptides and how many of these were assigned to mouse, diet, the microbiome, or L. Lactis and percentages calculated accordingly; Microbe to host ratio calculted by dividing the 2PUP spectra assigned to the microbiota by the 2 PUP spectra assigned to the mouse.
Sample	Individual	Sex	Group	Diet	Shannon Index	Simpson Index	Quantifiable Species	TotalAssignedSpectra(2PUP)	Spectra assigned to Mouse (2PUP)	Spectra assigned to L. lactis (2PUP)	Spectra assigned to Dietary Protein (2PUP)	Spectra assigned to Microbiota (2PUP)	Mouse (%)	L. lactis (%)	Dietary Protein (%)	Microbiota (%)	Microbe to Mouse Ratio
C1_1_20_Egg	C1_1	Male	Group 2	20_Egg	2.368453329	0.804786556	58	21046	7177		1818	12051	34.10149197	0	8.63822104	57.26028699	1.679113836
C1_1_20_Pea	C1_1	Male	Group 2	20_Pea	2.915610961	0.893861729	75	19755	7823	12	181	11739	39.60010124	0.060744115	0.916223741	59.4229309	1.500575227
C1_1_20_Rice	C1_1	Male	Group 2	20_Rice	3.185378074	0.930648791	62	13175	5841	9	1655	5670	44.33396584	0.068311195	12.56166983	43.03605313	0.970724191
C1_1_20_Soy	C1_1	Male	Group 2	20_Soy	3.15134397	0.925291883	63	21159	12713	6	259	8181	60.08317973	0.028356728	1.22406541	38.66439813	0.643514513
C1_1_20_Yeast	C1_1	Male	Group 2	20_Yeast	1.424699767	0.534820069	43	26846	3521		170	23155	13.11554794	0	0.633241451	86.25121061	6.576256745
C1_1_40_Casein	C1_1	Male	Group 2	40_Casein	2.905815945	0.876221325	60	21213	8699	2956	42	9516	41.00787253	13.93485127	0.197991797	44.8592844	1.093918841
C1_1_40_Soy	C1_1	Male	Group 2	40_Soy	3.317653393	0.945461736	71	20645	8821	10	363	11451	42.72705256	0.048437878	1.758294987	55.46621458	1.298152137
C1_1_Soy_Control	C1_1	Male	Group 2	Soy_Control	3.415401277	0.94827993	65	23187	11240	13	232	11702	48.47543882	0.056065899	1.000560659	50.46793462	1.041103203
C1_1_T0	C1_1	Male	Group 2	T0	3.375435337	0.935324349	80	20596	2514		2639	15443	12.20625364	0	12.81316761	74.98057875	6.142800318
C1_2_20_Casein	C1_2	Male	Group 2	20_Casein	2.60952511	0.836442408	64	23265	8612	2268	44	12341	37.01697829	9.748549323	0.189125296	53.04534709	1.433000464
C1_2_20_Egg	C1_2	Male	Group 2	20_Egg	2.064268968	0.789121024	53	22123	7033		909	14181	31.79044433	0	4.108845997	64.10070967	2.016351486
C1_2_20_Pea	C1_2	Male	Group 2	20_Pea	1.722850112	0.72113226	42	23570	7871	11	201	15487	33.3941451	0.046669495	0.852778956	65.70640645	1.967602592
C1_2_20_Rice	C1_2	Male	Group 2	20_Rice	3.428540253	0.951949122	72	16278	5620		1486	9172	34.52512594	0	9.128885612	56.34598845	1.63202847
C1_2_20_Soy	C1_2	Male	Group 2	20_Soy	3.235928094	0.926903897	73	27121	6936		168	20017	25.57427823	0	0.619446186	73.80627558	2.885957324
C1_2_20_Yeast	C1_2	Male	Group 2	20_Yeast	1.365596608	0.528171792	35	30086	4564		235	25287	15.16984644	0	0.781094197	84.04905936	5.540534619
C1_2_40_Casein	C1_2	Male	Group 2	40_Casein	2.311636037	0.836505002	45	24626	8517	4422	51	11636	34.58539755	17.9566312	0.207098189	47.25087306	1.366208759
C1_2_40_Soy	C1_2	Male	Group 2	40_Soy	3.356394602	0.934915957	78	25578	8063	3	360	17152	31.52318399	0.011728829	1.407459536	67.05762765	2.127247923
C1_2_Soy_Control	C1_2	Male	Group 2	Soy_Control	3.489727609	0.955234702	75	24457	6361	9	131	17956	26.0089136	0.03679928	0.53563397	73.41865315	2.8228266
C1_2_T0	C1_2	Male	Group 2	T0	2.504475752	0.825686068	42	18783	6374		6625	5784	33.93494117	0	35.27125592	30.79380291	0.907436461
C1_3_20_Casein	C1_3	Male	Group 2	20_Casein	2.905762683	0.880992536	63	25822	10156	2376	28	13262	39.33080319	9.201456123	0.108434668	51.35930602	1.305829067
C1_3_20_Egg	C1_3	Male	Group 2	20_Egg	1.498296798	0.683153058	28	27228	12868		2344	12016	47.26017335	0	8.608785074	44.13104157	0.933789245
C1_3_20_Pea	C1_3	Male	Group 2	20_Pea	1.979091784	0.75397346	44	22762	11695	20	317	10730	51.37949214	0.087865741	1.392671997	47.13997013	0.917486105
C1_3_20_Rice	C1_3	Male	Group 2	20_Rice	3.528261189	0.954545174	81	18930	4714		1289	12927	24.90227153	0	6.809297412	68.28843106	2.742257106
C1_3_20_Soy	C1_3	Male	Group 2	20_Soy	3.167472206	0.927319741	80	24426	8989	16	214	15207	36.80094981	0.065503971	0.876115615	62.25743061	1.691734342
C1_3_20_Yeast	C1_3	Male	Group 2	20_Yeast	1.281995663	0.512364408	35	27038	4858	26	182	21972	17.96730527	0.096160959	0.673126711	81.26340706	4.522848909
C1_3_40_Casein	C1_3	Male	Group 2	40_Casein	3.275708239	0.935572255	57	26831	9805	2919	31	14076	36.54355037	10.87920689	0.115537997	52.46170474	1.435594085
C1_3_40_Soy	C1_3	Male	Group 2	40_Soy	3.262075392	0.929933258	78	25089	8228		300	16561	32.79524891	0	1.195743154	66.00900793	2.012761303
C1_3_Soy_Control	C1_3	Male	Group 2	Soy_Control	2.96297631	0.921035808	48	26997	15824		669	10504	58.61392007	0	2.478053117	38.90802682	0.66380182
C1_3_T0	C1_3	Male	Group 2	T0	3.021591724	0.924373702	55	21314	5662		6901	8751	26.56469926	0	32.37777986	41.05752088	1.545566937
C2_1_20_Casein	C2_1	Female	Group 1	20_Casein	2.920747704	0.896218529	61	22700	9354	5510	115	7721	41.20704846	24.27312775	0.50660793	34.01321586	0.825422279
C2_1_20_Egg	C2_1	Female	Group 1	20_Egg	1.576622701	0.735924375	28	20895	7739		775	12381	37.0375688	0	3.709021297	59.25340991	1.599819098
C2_1_20_Pea	C2_1	Female	Group 1	20_Pea	3.432818668	0.945899977	84	20976	9372	23	41	11540	44.67963387	0.109649123	0.19546148	55.01525553	1.231327358
C2_1_20_Rice	C2_1	Female	Group 1	20_Rice	2.952919768	0.907390425	55	14582	7318		1941	5323	50.18515979	0	13.31093129	36.50390893	0.727384531
C2_1_20_Soy	C2_1	Female	Group 1	20_Soy	2.81315023	0.904165407	48	17260	9570		307	7383	55.44611819	0	1.778679027	42.77520278	0.771473354
C2_1_20_Yeast	C2_1	Female	Group 1	20_Yeast	0.97516155	0.416753966	31	23613	4930		203	18480	20.87832973	0	0.85969593	78.26197434	3.748478702
C2_1_40_Casein	C2_1	Female	Group 1	40_Casein	3.135720261	0.923702521	67	22433	7440	5268	107	9618	33.16542594	23.48326127	0.476975884	42.87433691	1.292741935
C2_1_40_Soy	C2_1	Female	Group 1	40_Soy	3.665915396	0.957313654	85	23541	9516		208	13817	40.42309163	0	0.883564844	58.69334353	1.45197562
C2_1_Soy_Control	C2_1	Female	Group 1	Soy_Control	3.476925692	0.955921656	75	20405	6802		139	13464	33.33496692	0	0.681205587	65.98382749	1.979417818
C2_1_T0	C2_1	Female	Group 1	T0	3.542340689	0.945903641	87	16942	1717		1957	13268	10.13457679	0	11.5511746	78.31424861	7.727431567
C2_2_20_Casein	C2_2	Female	Group 1	20_Casein	2.633775288	0.85725494	47	21069	9159	6635	39	5236	43.47145095	31.49176515	0.18510608	24.85167782	0.571678131
C2_2_20_Egg	C2_2	Female	Group 1	20_Egg	1.548358914	0.69382259	33	23399	10737		1138	11524	45.88657635	0	4.863455703	49.24996795	1.073297942
C2_2_20_Pea	C2_2	Female	Group 1	20_Pea	1.480152194	0.523803917	49	20558	8811	72	230	11445	42.85922755	0.350228621	1.118785874	55.67175795	1.298944501
C2_2_20_Rice	C2_2	Female	Group 1	20_Rice	3.211632885	0.935556959	57	12159	4945		2132	5082	40.66946295	0	17.53433671	41.79620035	1.027704752
C2_2_20_Soy	C2_2	Female	Group 1	20_Soy	3.350081288	0.949081962	66	20158	10193	9	164	9792	50.56553229	0.044647286	0.813572775	48.57624764	0.960659276
C2_2_20_Yeast	C2_2	Female	Group 1	20_Yeast	0.723248349	0.283347197	24	24302	7206		252	16844	29.6518805	0	1.036951691	69.31116781	2.337496531
C2_2_40_Casein	C2_2	Female	Group 1	40_Casein	1.529502704	0.544676779	43	23079	8344	4786	46	9903	36.15407947	20.73746696	0.199315395	42.90913818	1.186840844
C2_2_40_Soy	C2_2	Female	Group 1	40_Soy	3.548016362	0.950960843	80	21011	6682		261	14068	31.80238922	0	1.242206463	66.95540431	2.105357677
C2_2_Soy_Control	C2_2	Female	Group 1	Soy_Control	2.798950742	0.889711175	55	21384	9301		210	11873	43.49513655	0	0.982042649	55.5228208	1.276529405
C2_2_T0	C2_2	Female	Group 1	T0	1.81693047	0.70449276	45	17428	3391		3911	10126	19.45719532	0	22.4408997	58.10190498	2.986139782
C2_3_20_Casein	C2_3	Female	Group 1	20_Casein	3.134780334	0.933138122	56	23690	7736	4984	11	10959	32.65512875	21.03841283	0.046433094	46.26002533	1.416623578
C2_3_20_Egg	C2_3	Female	Group 1	20_Egg	1.371593567	0.609590032	25	25613	12691		2132	10790	49.54905712	0	8.323898021	42.12704486	0.850208809
C2_3_20_Pea	C2_3	Female	Group 1	20_Pea	3.328594383	0.909379319	78	22505	8685	48	163	13609	38.59142413	0.213285936	0.724283493	60.47100644	1.566954519
C2_3_20_Rice	C2_3	Female	Group 1	20_Rice	3.252747661	0.94349453	54	12278	5197		2919	4162	42.32774067	0	23.77423033	33.89802899	0.800846642
C2_3_20_Soy	C2_3	Female	Group 1	20_Soy	2.751271438	0.903229522	55	20694	10661		325	9708	51.51734802	0	1.570503528	46.91214845	0.910608761
C2_3_20_Yeast	C2_3	Female	Group 1	20_Yeast	0.940148099	0.368835586	29	26165	6731		271	19163	25.72520543	0	1.03573476	73.23905981	2.846976675
C2_3_40_Casein	C2_3	Female	Group 1	40_Casein	2.504438642	0.866768495	46	22674	10123	6291	286	5974	44.64584987	27.7454353	1.26135662	26.34735821	0.590141262
C2_3_40_Soy	C2_3	Female	Group 1	40_Soy	3.206189316	0.930226939	75	21989	8185		391	13413	37.22315703	0	1.778161808	60.99868116	1.638729383
C2_3_Soy_Control	C2_3	Female	Group 1	Soy_Control	3.556254938	0.955593001	79	22129	7167	23	136	14803	32.387365	0.103936012	0.614578155	66.89412084	2.065438817
C2_3_T0	C2_3	Female	Group 1	T0	3.266631404	0.932485082	64	16562	3731		3355	9476	22.52747253	0	20.25721531	57.21531216	2.539801662
C3_1_20_Casein	C3_1	Male	Group 2	20_Casein	1.810772494	0.657664408	37	8760	3232	1018	29	4481	36.89497717	11.62100457	0.331050228	51.15296804	1.38644802
C3_1_20_Soy	C3_1	Male	Group 2	20_Soy	2.434695198	0.804081323	54	23658	10481	4	174	12999	44.30213881	0.0169076	0.735480599	54.94547299	1.240244252
C3_1_T0	C3_1	Male	Group 2	T0	2.875966257	0.918177035	46	21597	10109		4962	6526	46.80742696	0	22.97541325	30.21715979	0.645563359
C3_2_20_Casein	C3_2	Male	Group 2	20_Casein	3.417656391	0.943949276	80	22936	7480	2605	17	12834	32.61248692	11.35769097	0.074119288	55.95570283	1.715775401
C3_2_20_Egg	C3_2	Male	Group 2	20_Egg	2.070391969	0.756925247	44	22162	9670		1853	10639	43.6332461	0	8.36115874	48.00559516	1.100206825
C3_2_20_Pea	C3_2	Male	Group 2	20_Pea	2.947029076	0.889089086	70	21287	7653	5	176	13453	35.95151971	0.023488514	0.826795697	63.19819608	1.75787273
C3_2_20_Rice	C3_2	Male	Group 2	20_Rice	3.608021397	0.961607895	82	18437	4970		1091	12376	26.95666323	0	5.917448609	67.12588816	2.490140845
C3_2_20_Soy	C3_2	Male	Group 2	20_Soy	2.461013864	0.844984459	44	21855	12763		197	8895	58.3985358	0	0.901395562	40.70006863	0.696936457
C3_2_20_Yeast	C3_2	Male	Group 2	20_Yeast	1.266448989	0.553619941	17	28193	10320		168	17705	36.60483099	0	0.595892597	62.79927642	1.715600775
C3_2_40_Casein	C3_2	Male	Group 2	40_Casein	2.289220921	0.772621308	52	23320	8569	5844	50	8857	36.74528302	25.06003431	0.214408233	37.98027444	1.033609523
C3_2_40_Soy	C3_2	Male	Group 2	40_Soy	3.1426137	0.937272227	63	22729	12512	18	251	9948	55.04861631	0.079193981	1.104316072	43.76787364	0.795076726
C3_2_Casein_Control	C3_2	Male	Group 2	Casein_Control	1.933318207	0.791194856	43	22731	8628	2538	22	11543	37.95697506	11.16536888	0.096784127	50.78087194	1.3378535
C3_2_T0	C3_2	Male	Group 2	T0	3.648347139	0.963061073	78	19221	4114	5	1715	13387	21.40367307	0.026013215	8.922532647	69.64778107	3.254010695
C3_3_20_Casein	C3_3	Male	Group 2	20_Casein	2.260953219	0.791404617	54	23995	10629	2869	280	10217	44.29672849	11.95665764	1.166909773	42.57970411	0.961238122
C3_3_20_Egg	C3_3	Male	Group 2	20_Egg	1.840061176	0.769789901	41	22754	7925		1069	13760	34.82904105	0	4.698075064	60.47288389	1.736277603
C3_3_20_Pea	C3_3	Male	Group 2	20_Pea	2.126320264	0.777541691	57	25159	6453	5	200	18501	25.64887317	0.019873604	0.794944155	73.53630907	2.867038587
C3_3_20_Rice	C3_3	Male	Group 2	20_Rice	1.886066218	0.650313909	48	16895	6031		1534	9330	35.69695176	0	9.079609352	55.22343889	1.54700713
C3_3_20_Soy	C3_3	Male	Group 2	20_Soy	3.2224573	0.933374654	62	23539	8458	25	109	14947	35.93185777	0.106206721	0.463061303	63.49887421	1.767202648
C3_3_20_Yeast	C3_3	Male	Group 2	20_Yeast	1.079849498	0.412282307	35	27169	4076	17	216	22860	15.00239243	0.062571313	0.79502374	84.14001251	5.608439647
C3_3_40_Casein	C3_3	Male	Group 2	40_Casein	2.166853629	0.753409168	53	24814	7809	3919	324	12762	31.47013783	15.79350367	1.305714516	51.43064399	1.634268152
C3_3_40_Soy	C3_3	Male	Group 2	40_Soy	2.976701454	0.908857358	68	23832	6908	4	238	16682	28.98623699	0.016784156	0.998657268	69.99832158	2.414881297
C3_3_Casein_Control	C3_3	Male	Group 2	Casein_Control	2.862009231	0.897007674	57	26495	8609	2098	18	15770	32.49292319	7.918475184	0.067937347	59.52066428	1.831803926
C3_3_T0	C3_3	Male	Group 2	T0	2.959639712	0.918090836	59	17644	5707		4079	7858	32.34527318	0	23.11834051	44.53638631	1.376905555
C4_1_20_Casein	C4_1	Female	Group 1	20_Casein	2.992155278	0.920269189	52	19131	8364	5355	41	5371	43.71961737	27.99121844	0.21431185	28.07485233	0.642156863
C4_1_20_Egg	C4_1	Female	Group 1	20_Egg	1.512140739	0.660120673	34	21259	9963		1303	9993	46.86485724	0	6.129168823	47.00597394	1.003011141
C4_1_20_Pea	C4_1	Female	Group 1	20_Pea	2.729217801	0.837518455	59	16910	9062	49	208	7591	53.58959196	0.289769367	1.230041396	44.89059728	0.837673803
C4_1_20_Rice	C4_1	Female	Group 1	20_Rice	3.147555454	0.925004916	50	11053	5428	7	1553	4065	49.10883923	0.063331222	14.05048403	36.77734552	0.74889462
C4_1_20_Soy	C4_1	Female	Group 1	20_Soy	3.175993245	0.938297593	53	13697	7688	14	137	5858	56.12907936	0.102212163	1.000219026	42.76848945	0.761966701
C4_1_20_Yeast	C4_1	Female	Group 1	20_Yeast	1.242126645	0.535475113	40	23186	4623	26	241	18296	19.93875615	0.112136634	1.03942034	78.90968688	3.957603288
C4_1_40_Casein	C4_1	Female	Group 1	40_Casein	3.102857723	0.92194135	60	16121	5899	2734	14	7474	36.59202283	16.9592457	0.086843248	46.36188822	1.266994406
C4_1_40_Soy	C4_1	Female	Group 1	40_Soy	3.665788513	0.961439628	82	21827	6234	23	99	15471	28.56095661	0.105374078	0.453566683	70.88010263	2.481713186
C4_1_Casein_Control	C4_1	Female	Group 1	Casein_Control	2.751101895	0.900108487	46	20857	10093	4127	331	6306	48.39142734	19.78712183	1.586997171	30.23445366	0.624789458
C4_1_T0	C4_1	Female	Group 1	T0	2.055655858	0.795423788	39	15440	5835		2673	6932	37.79145078	0	17.31217617	44.89637306	1.188003428
C4_2_20_Casein	C4_2	Female	Group 1	20_Casein	2.78671265	0.877719205	61	22976	8050	5738	66	9122	35.03655989	24.97388579	0.287256267	39.70229805	1.133167702
C4_2_20_Pea	C4_2	Female	Group 1	20_Pea	2.253828964	0.753529088	53	18503	9366	45	348	8744	50.61881857	0.243203805	1.88077609	47.25720153	0.933589579
C4_2_20_Soy	C4_2	Female	Group 1	20_Soy	3.180789572	0.932951852	65	19392	9402		270	9720	48.48391089	0	1.392326733	50.12376238	1.033822591
C4_2_20_Yeast	C4_2	Female	Group 1	20_Yeast	1.031744586	0.426779596	31	30328	7102		265	22961	23.41730414	0	0.873780005	75.70891585	3.233032948
C4_2_40_Casein	C4_2	Female	Group 1	40_Casein	3.011494331	0.918899361	60	20993	8426	4892	39	7636	40.13718859	23.30300576	0.185776211	36.37402944	0.906242582
C4_2_40_Soy	C4_2	Female	Group 1	40_Soy	3.033274593	0.910524421	71	20877	10382	40	298	10157	49.72936725	0.19159841	1.427408153	48.65162619	0.978327875
C4_2_Casein_Control	C4_2	Female	Group 1	Casein_Control	2.665865028	0.886130893	46	21517	9095	5057	24	7341	42.26890366	23.50234698	0.111539713	34.11720965	0.807146784
C4_2_T0	C4_2	Female	Group 1	T0	3.370466477	0.935336653	81	20196	3004	62	2395	14735	14.87423252	0.306991483	11.85878392	72.95999208	4.905126498
C4_3_20_Casein	C4_3	Female	Group 1	20_Casein	3.043469508	0.919660017	53	18875	6894	4402	39	7540	36.52450331	23.3218543	0.206622517	39.94701987	1.093704671
C4_3_20_Egg	C4_3	Female	Group 1	20_Egg	1.549450487	0.652638901	32	22421	9251		1090	12080	41.26042549	0	4.861513759	53.87806075	1.305804778
C4_3_20_Pea	C4_3	Female	Group 1	20_Pea	2.939526671	0.92404086	47	18439	11358	38	202	6841	61.59770053	0.206084929	1.095504095	37.10071045	0.602306744
C4_3_20_Rice	C4_3	Female	Group 1	20_Rice	3.059366105	0.906314394	59	13095	4580		1667	6848	34.97518137	0	12.73004964	52.294769	1.495196507
C4_3_20_Soy	C4_3	Female	Group 1	20_Soy	3.557310623	0.958968889	76	21071	5207	29	51	15784	24.71168905	0.137629918	0.242038821	74.90864221	3.031304014
C4_3_20_Yeast	C4_3	Female	Group 1	20_Yeast	0.833422726	0.37457318	24	25984	7953		191	17840	30.6072968	0	0.735067734	68.65763547	2.243178675
C4_3_40_Casein	C4_3	Female	Group 1	40_Casein	3.081641475	0.90628017	59	20369	6321	3014	39	10995	31.03245127	14.79699543	0.191467426	53.97908587	1.739439962
C4_3_40_Soy	C4_3	Female	Group 1	40_Soy	3.163014137	0.929812144	59	22361	14376		379	7606	64.29050579	0	1.694915254	34.01457895	0.529076238
C4_3_Casein_Control	C4_3	Female	Group 1	Casein_Control	2.738827211	0.903599155	44	18441	10262	2392	259	5528	55.64774145	12.97109701	1.40447915	29.97668239	0.538686416
C4_3_T0	C4_3	Female	Group 1	T0	3.635043562	0.962452935	81	18469	1699		1949	14821	9.199198657	0	10.55281824	80.24798311	8.723366686
