## Extended Data Table 5 for "Dietary protein source alters gut microbiota composition and function"

ExtendedDataTable5: Bray Curtis PERMANOVA Results
Binary comparisons using the adonis2 package in R between each diet. P.Adj is an FDR calculated by the P.adjust package in R.
Factor1	Factor2	R.2	F	P	P.Adj
20_Egg	20_Pea	0.330866721	9.394941016	1.00E-04	0.000274973
20_Egg	20_Rice	0.421398656	13.10950257	1.00E-04	0.000274973
20_Egg	20_Soy	0.329698332	9.837312008	1.00E-04	0.000274973
20_Egg	20_Yeast	0.360297811	10.70132089	1.00E-04	0.000274973
20_Egg	40_Casein	0.311569632	8.599014941	1.00E-04	0.000274973
20_Egg	40_Soy	0.436068039	14.69200776	1.00E-04	0.000274973
20_Egg	Soy_Control	0.382482372	8.671417562	0.00029997	0.000659934
20_Egg	T0	0.453164455	16.57406724	1.00E-04	0.000274973
20_Egg	20_Casein	0.379304637	11.61082961	1.00E-04	0.000274973
20_Egg	Casein_Control	0.339699879	6.688016995	0.00119988	0.002356907
20_Pea	20_Rice	0.152126823	3.409011758	0.01909809	0.028389053
20_Pea	20_Soy	0.153781881	3.816296816	0.00769923	0.01283205
20_Pea	20_Yeast	0.518299907	21.51960999	1.00E-04	0.000274973
20_Pea	40_Casein	0.095327049	2.107436704	0.089191081	0.10664151
20_Pea	40_Soy	0.214532225	5.462534091	0.00209979	0.003849615
20_Pea	Soy_Control	0.173228575	3.142862163	0.03669633	0.048054718
20_Pea	T0	0.200797991	5.276210213	0.0009999	0.002036833
20_Pea	20_Casein	0.086671758	1.897932299	0.160183982	0.17620238
20_Pea	Casein_Control	0.080000386	1.217397692	0.271872813	0.276907494
20_Rice	20_Soy	0.126433671	2.89465532	0.02039796	0.029523363
20_Rice	20_Yeast	0.639443546	33.69632472	1.00E-04	0.000274973
20_Rice	40_Casein	0.147526523	3.288083463	0.0109989	0.016803875
20_Rice	40_Soy	0.194053752	4.574773179	0.00239976	0.004257639
20_Rice	Soy_Control	0.191754465	3.321469024	0.00969903	0.015241333
20_Rice	T0	0.277339157	7.675499761	1.00E-04	0.000274973
20_Rice	20_Casein	0.11835433	2.550607732	0.060293971	0.073692631
20_Rice	Casein_Control	0.174703093	2.75190685	0.03639636	0.048054718
20_Soy	20_Yeast	0.528855192	23.57228358	1.00E-04	0.000274973
20_Soy	40_Casein	0.139120797	3.393666301	0.00939906	0.015204362
20_Soy	40_Soy	0.062932093	1.410328911	0.203679632	0.211365656
20_Soy	Soy_Control	0.088235593	1.548392844	0.157684232	0.17620238
20_Soy	T0	0.184747929	4.985518685	0.00019998	0.000458288
20_Soy	20_Casein	0.11288172	2.672153378	0.03649635	0.048054718
20_Soy	Casein_Control	0.140182119	2.44555485	0.055494451	0.069368063
20_Yeast	40_Casein	0.551093165	24.55267433	0.00019998	0.000458288
20_Yeast	40_Soy	0.638726977	35.35979356	1.00E-04	0.000274973
20_Yeast	Soy_Control	0.675320165	31.19935827	1.00E-04	0.000274973
20_Yeast	T0	0.623126836	34.72166451	1.00E-04	0.000274973
20_Yeast	20_Casein	0.562441158	25.70813819	1.00E-04	0.000274973
20_Yeast	Casein_Control	0.64066413	24.96076392	0.00019998	0.000458288
40_Casein	40_Soy	0.225043189	5.807889826	0.00079992	0.001692138
40_Casein	Soy_Control	0.162391351	2.908124528	0.02429757	0.034265804
40_Casein	T0	0.26922138	7.736472896	1.00E-04	0.000274973
40_Casein	20_Casein	0.067351908	1.444315565	0.195780422	0.207075446
40_Casein	Casein_Control	0.062092584	0.926846461	0.417258274	0.417258274
40_Soy	Soy_Control	0.119424192	2.034308527	0.107489251	0.125785294
40_Soy	T0	0.235784588	6.479163161	1.00E-04	0.000274973
40_Soy	20_Casein	0.212643126	5.401442049	0.00169983	0.003223816
40_Soy	Casein_Control	0.242067219	4.471295006	0.00539946	0.009280322
Soy_Control	T0	0.241218208	5.086431132	0.00019998	0.000458288
Soy_Control	20_Casein	0.164539005	2.954159548	0.03819618	0.04885558
Soy_Control	Casein_Control	0.190152261	2.113200132	0.127487251	0.146079142
T0	20_Casein	0.257190662	7.271050092	1.00E-04	0.000274973
T0	Casein_Control	0.253355098	5.089871327	1.00E-04	0.000274973
20_Casein	Casein_Control	0.090754539	1.397382332	0.181781822	0.19603922
