## Extended Data Table 7 for "Dietary protein source alters gut microbiota composition and function"

Extended Data Table 7: ANOVA results for broad functional categories
ANOVA results for each broad functional category after running a linear mixed effects model with the parameters Function ~ Diet * Group + (1|Individual).
BroadFunction	Diet F	Diet P	GroupF	GroupP
Glycan.degradation	92.7894	2.20E-16	89.3108	4.85E-15
Metal.metabolism	43.1633	2.20E-16	37.3923	6.92E-05
Amino.acid.metabolism	28.6892	2.20E-16	49.2595	3.26E-05
Adhesion.and.motility	25.275	2.20E-16	8.0151	0.01743
Vitamin.metabolism	20.9505	2.20E-16	22.959	0.0005581
Gene.expression	18.8322	2.20E-16	26.5409	0.0004223
Protein.degradation	17.243	4.28E-16	22.048	0.0008427
Nucleotide.metabolism	12.1458	2.50E-12	0.9956	0.3462
Transporter	11.9076	3.46E-12	10.0109	0.011877
Unknown	11.4719	7.35E-12	17.5215	0.002558
Fatty.acid.metabolism	10.3926	7.05E-11	12.1858	0.00763
TCA	10.363	4.95E-11	0.343	0.5696
Defense	9.9281	6.15E-11	19.0457	3.46E-05
Monosaccharide.metabolism	7.9157	1.05E-08	6.8825	0.02415
Fermentation	6.8932	7.19E-08	1.8159	0.1813
Stress.and.cell.protection	6.4202	4.03E-07	12.0483	0.008665
Cell.structure	6.3104	4.72E-07	43.5159	5.84E-05
Carbon.fixation	5.8863	1.32E-06	10.1771	0.009316
Nitrogen.metabolism	5.4631	2.87E-06	27.9187	9.08E-07
Bile.acid.metabolism	5.0165	1.21E-05	4.6002	0.0547
Lipid.metabolism	4.6113	3.52E-05	38.9405	6.36E-05
Glycan.biosynthesis	3.427	0.0009418	50.0781	0.0001387
Replication	3.371	0.001055	0.3204	0.5834931
Inorganic.Nutrient.Metabolism	2.8862	0.003978	9.9418	0.009265
Antigen	2.8164	0.004825	1.642	0.227007
Energy.metabolism	2.3276	0.0175	62.7151	6.77E-12
Horizontal.gene.transfer	2.0039	0.04219	0.6206	0.43296
Secondary.metabolites	1.9246	0.05336	1.8865	0.19577
