## Extended Data Table 11 for "Dietary protein source alters gut microbiota composition and function"

Extended Data Table 11: ANOVA results from Amino Acid Metabolism Analysis
ANOVA results from complete mixed effects models (e.g. Feature~Diet*Group + (1|Individual) for all Amino Acid metabolism enzymes and categories.
Description	Diet F-Value	Diet P-Value	Diet q-value	Group F-Value	Group P-Value	Group q-Value	Amino acid	Direction	Health relevant biproducts	Increased in
DietAbundance	47.6449	2.20E-16	1.65E-14	0.0004	0.98351
Aspartate ammonia-lyase	25.098	2.00E-16	7.50E-15	5.4482	0.043	0.09540625	Aspartate	degradation	ammonium	Rice then egg
Ammonia Enzymes	28.4068	2.00E-16	5.00E-15	18.3544	0.00187
TotalAminoAcidMetabolism	19.4798	2.20E-16	4.13E-15	30.6201	0.0003034	0.001657031	NA	NA	NA	NA
TotalAminoAcidDegradation	26.1182	2.20E-16	3.30E-15	50.091	2.73E-05	0.0002769	NA	NA	NA	NA
TotalAminoAcidBidirectional	18.6425	2.20E-16	2.75E-15	13.1515	0.005815	0.017950652	NA	NA	NA	NA
2-amino-3-ketobutyrate coenzyme A ligase	24.3573	2.20E-16	2.36E-15	34.4324	0.0001057	0.00075047	Threonine	interconversion	acetate	Egg
3-isopropylmalate dehydrogenase	21.1399	2.20E-16	2.06E-15	3.8632	0.0751593	0.144224603	Leucine	synthesis		yeast
Diaminopimelate dehydrogenase	32.0612	2.20E-16	1.83E-15	23.897	0.0005166	0.00244524	Lysine	synthesis		yeast then egg
Arginine deiminase	33.787	2.20E-16	1.65E-15	9.82	7.05E-07	0.000016685	Arginine	degradation	ammonia	rice and egg
L-asparaginase	19.0502	2.20E-16	1.50E-15	30.5524	0.0003165	0.001605107	Asparagine	interconversion	ammonium	egg then rice
L-methionine gamma-lyase	16.7389	6.48E-16	4.05E-15	0.465	0.5093	0.583230645	Methionine	degradation	ammonium	Rice
Glutamate dehydrogenase	16.8936	7.49E-16	4.32E-15	2.0967	0.180984	0.298834047	Glutamate	bidirectional	Produces ammonium when producing 2-oxoglutarate	Rice relative to all diets; 40 casein relative to controls, pea, 20 soy, yeast, standard chow; egg relative to pea, yeast, standard chow
Tryptophanase	14.2427	4.39E-14	2.35E-13	0.0002	0.99029	0.99029	Tryptophan	degradation	indole ammonium	Rice
Glycine dehydrogenase	13.2951	6.93E-14	3.47E-13	25.8639	2.05E-06	2.42E-05	Glycine	bidirectional	Produces tetrahydrofolate or ammonia	Egg
Branched-chain-amino-acid degradation enzymes	13.9043	7.00E-14	3.28E-13	42.6591	4.24E-05
Ketoisovalerate.oxidoreductase	11.9042	2.67E-12	1.18E-11	29.6812	0.000213	0.00126025	Branch-chain amino acids	degradation	Produces branched-chain fatty acids	Egg relative to all except rice, rice relative to all except egg and 40 casein
Alanine dehydrogenase	11.7615	3.46E-12	1.44E-11	19.7231	1.20E-03	0.004717556	Alanine	degradation	produces ammonium	Rice then 40 soy and 40 casein
glycine cleavage system H protein	10.7531	1.06E-11	4.19E-11	52.9079	1.37E-10	4.87E-09	Glycine	bidirectional	Produces tetrahydrofolate or ammonia	Egg
L-serine dehydratase	9.607	2.39E-10	8.95E-10	89.6477	1.11E-06	0.000015762	Serine	degradation	ammonium	Casein
Prephenate dehydrogenase	9.0787	7.28E-10	2.60E-09	0.4413	0.5199	0.585919048	Tyrosine	synthesis		Yeast
Glutamate.synthase	9.0756	7.42E-10	2.53E-09	1.0833	0.3197	0.405333929	Glutamate	interconversion	Produces glutamate	Increased in egg relative to all diets
D-proline reductase	9.0811	7.78E-10	2.54E-09	4.3512	0.06266	0.130848824	Proline	degradation		Rice then 40 soy and 40 casein
Proline.fermentation	8.9514	1.03E-09	3.23E-09	6.6963	0.02651
Branched-chain-amino-acid aminotransferase	8.8609	1.20E-09	3.61E-09	8.8331	0.001131	0.004723588	Branch-chain amino acids	bidirectional	produces glutamate in the degradation direction	Egg then yeast and 40 casein
histidine ammonia-lyase	8.5135	2.47E-09	7.11E-09	2.3373	0.1531	0.26512439	Histidine	degradation	uroconate and ammonia	Rice then egg
Peptidyl-tRNA hydrolase	7.847	1.16E-08	3.21E-08	8.0495	0.01621	0.044265769	Cysteine	synthesis		Egg
lysine 2,3-aminomutase	7.7151	1.68E-08	4.49E-08	1.082	0.3217885	0.400824272	Lysine	degradation	SCFA and ammonium	rice then 40 casein
Dihydrolipoyl dehydrogenase	7.0035	8.73E-08	2.26E-07	13.3337	0.004111	0.013267318	Glycine	bidirectional	Produces tetrahydrofolate or ammonia	40 casein
Low specificity L-threonine aldolase	7.0367	1.10E-07	2.75E-07	1.676	0.24162	0.329904231	Threonine	degradation	Ethanol	Egg
L-threonine dehydratase	6.9755	1.13E-07	2.73E-07	20.4358	0.00207	0.0073485	Threonine	degradation	produces ammonium	Egg then 40 casein
Argininosuccinate lyase	6.3334	2.96E-07	6.94E-07	4.5784	0.03515	0.086056897	Arginine	interconversion		Soy
Aspartate.aminotransferase	6.4097	3.63E-07	0.000000825	4.3597	0.0609481	0.131130761	Aspartate, tryptophan, phenylalanine, tyrosine	bidirectional	Produces glutamate when degrading amino acids	Rice relative to all diets; 40 casein relative to controls, pea, 20 soy, yeast, standard chow; egg relative to pea, yeast, standard chow
5-methyltetrahydropteroyltriglutamate--homocysteine methyltransferase	6.0936	5.49E-07	1.21E-06	2.4617	0.1202	0.218825641	Methionine	synthesis		Pea
Cysteine desulfurase	5.8898	9.32E-07	2.00E-06	28.535	7.13E-07	1.27E-05	xysteine	degradation	H2S	40% casein and casein control
L-aspartate oxidase	5.8043	1.73E-06	3.61E-06	0.0091	0.9262	0.967061765	aspartate	degradation	hydrogen peroxide	Yeast
Glycine reductase	0.5811	2.10E-06	4.25E-06	1.2574	0.2652	0.355267925	Glycine	degradation	Releases ammonium	Rice
Urease	5.4631	2.87E-06	5.67E-06	27.9187	9.08E-07
Cysteine synthase	5.4898	3.63E-06	6.98E-06	2.7797	0.1257	0.2231175	cysteine	synthesis		Yeast and casein
Asparagine synthetase B [glutamine-hydrolyzing]	5.4258	4.21E-06	7.90E-06	1.9565	1.90E-01	0.293106522	Asparagine	interconversion	Glutamate	Yeast
TotalAminoAcidInterconversion	5.3176	5.68E-06	1.04E-05	20.8014	0.0009196	0.004080725	NA	NA	NA	NA
Pyrroline-5-carboxylate reductase 1	5.1786	7.92E-06	1.41E-05	0.0002	0.9892	1.003331429	Proline	synthesis		Yeast and egg
Aspartate--ammonia ligase	4.8234	2.00E-05	3.49E-05	0.4994	0.4943158	0.575351177	Asparagine	interconversion		Yeast
Proline racemase	4.4682	4.28E-05	7.29E-05	15.2608	0.0001834	0.001183764	Proline	degradation		Rice
Aspartate 4-decarboxylase	4.2924	6.96E-05	0.000116	16.8616	8.98E-05	0.000708107	Aspartate	interconversion		Egg, rice, casein
Arginine decarboxylase	4.3312	7.37E-05	0.000120179	1.5908	0.23221	0.3297382	Arginine	degradation	Putrescine	yeast
Diaminopimelate decarboxylase	4.1823	9.46E-05	0.000150894	1.5087	0.2226	0.322542857	Lysine	synthesis		Yeast
Threonine.synthase	3.9593	0.0002095	0.000327344	0.1173	0.7392963	0.820156833	Threonine	synthesis		40 casein
Aspartate-semialdehyde dehydrogenase	3.8575	0.0002716	0.000415714	7.1478	0.021844	0.05744163	Aspartate	degradation		Yeast
Glutamate decarboxylase	3.3807	0.001014	0.001521	40.7968	6.78E-05	0.00060137	Glutamate	degradation	GABA	EGG
L-threonine 3-dehydrogenase	3.2561	0.001421	0.002089706	4.1992	0.065705	0.133287286	Threonine	interconversion		Egg
Dihydroxy-acid dehydratase	3.2521	0.001454	0.002097115	2.0497	0.183335	0.295836023	Branch-chain amino acids	synthesis		Yeast
Ornithine aminotransferase	3.2355	0.001503	0.002126887	0.7976	0.391436	0.479171655	Multiple	bidirectional	glutamate	20 soy
Aromatic-amino-acid aminotransferase	3.0824	0.0022915	0.003182639	17.1878	0.0016517	0.006172142	Synthesis of aromatic and aspartate	bidirectional	Glutamate	NA
Argininosuccinate synthase	2.9797	0.003053	0.004163182	0.7701	0.399074	0.480241593	aspartate to arginine	interconversion		Casein
D-alanine aminotransferase	2.9507	0.003286	0.004400893	6.4458	0.026677	0.06764525	Alanine	degradation	Glutamate	soy control
Methionine synthase	2.5033	0.01149	0.015118421	1.2762	0.28786	0.371601091	Methionine	synthesis	tetrahydrofolate	Pea
Glutamine synthetase	2.1581	0.02895	0.037435345	1.572	0.23818	0.331583922	Glutamine	interconversion	Sequesters ammonium	Standard chow relative to egg, and casein diets
D-alanine--D-alanine ligase	2.1248	0.03167	0.040258475	5.5053	0.03903	0.08939129	Alanine	degradation
Gamma-glutamyl phosphate reductase	2.1383	0.0317	0.039625	11.3825	0.01545	0.043878	Proline	synthesis		Yeast
Prephenate dehydratase	2.0637	0.03709	0.045602459	1.8146	0.20448	0.308895319	phenylalanine	synthesis		Egg
Alanine racemase	1.9551	0.05027	0.060810484	3.7687	0.09493	0.177369211	Alanine	degradation
Glycine cleavage system aminomethyltransferase	1.8507	0.06483	0.077178571	5.7181	0.03717	0.087969	Glycine	bidirectional	Produces tetrahydrofolate or ammonia
Urocanate hydratase	1.7921	0.07364	0.086296875	1.98	0.16291	0.275395476	Histidine	degradation
TotalAminoAcidBiosynthesis	1.7315	0.0877026	0.101195308	1.7263	0.2162665	0.319894198	NA	NA	NA	NA
Tryptophan synthase	1.7029	0.09425	0.107102273	0.0255	0.87598	0.928277313	Tryptophan	synthesis
Serine hydroxymethyltransferase	2.1892	0.167959	0.188013806	2.6838	0.006948	0.0205545	glycine serine	interconversion	tetrahydrofolate
Ketol-acid reductoisomerase	1.3814	0.2021	0.222904412	0.0716	0.7896	0.849418182	Branch-chain amino acids	synthesis		Not significant
Aspartate kinase	1.3534	0.2171	0.235978261	0.7058	0.4183	0.494988333	Aspartate	degradation
Glutaminase	1.3499	0.219057	0.234703929	13.7549	0.003608	0.012198476	Glutamine	interconversion	ammonia
Histidinol dehydrogenase	1.1914	0.3077	0.325035211	0.0008	0.9769	1.005215942	Histidine	synthesis
S-adenosylmethionine synthase	0.6724	0.4144	0.431666667	10.4482	2.02E-11	1.43E-09	Methionine	degradation		Yeast
Arginase	0.9914	0.4578	0.470342466	3.9955	0.071	0.140027778	Arginine	degradation
Aspartate racemase	0.9192	0.5201	0.527128378	2.0307	0.1837	0.289837778	Aspartate	degradation
Diaminopimelate epimerase	0.8175	0.6127	0.6127	0.0879	0.7726	0.843916923	Lysine	synthesis
L-tyrosine decarboxylase	0.7546	0.6713	0.662467105	1.3585	0.268	0.35237037
