## Extended Data Table 15 for "Dietary protein source alters gut microbiota composition and function"

Extended Data Table 15: ANOVA results for glycoside hydrolase families
ANOVAs were calculated in R based on linear mixed effect models with the parameters (Feature~Diet*Group + (1|Individual); q represents the FDR controlled p-value
Description	Diet F-value	Diet P-Value	Diet q-value	Group F-value	Group p-value
GH92	662.0936584	2.83E-78	2.57E-76	94.17692573	1.46E-15
GH30	189.5304048	1.09E-51	4.94E-50	13.40459358	0.003741352
GH18	105.1081047	1.67E-44	5.05E-43	17.08270986	8.14E-05
GH38	75.49210414	8.41E-39	1.91E-37	77.48996961	1.05E-13
GH109	64.13602431	4.90E-34	8.92E-33	1.67271997	0.222766081
GH133	50.30630605	1.57E-30	2.38E-29	0.554456354	0.472105626
Sulfatase	42.1746408	2.52E-29	3.28E-28	7.439916644	0.007700236
GH125	45.78781406	1.00E-28	1.14E-27	8.345647745	0.018192293
GH20	43.80962868	2.40E-28	2.43E-27	0.098893831	0.759280646
Putative.Beta.N.acetylglucosaminidase	35.86953146	1.05E-25	9.54E-25	3.054299557	0.106867965
Beta.xylosidase.GH3	35.28974102	2.96E-25	2.45E-24	31.38639085	0.00021684
GH97	31.25634681	8.11E-25	6.15E-24	1.10694284	0.295627965
Beta.glucosidase.GH3	28.45138938	2.88E-22	2.02E-21	4.900036597	0.052931307
GH29	20.99931559	1.57E-18	1.02E-17	0.586568537	0.459771743
GH35	17.83645237	2.81E-17	1.70E-16	18.30742326	4.77E-05
GH130	18.20825353	7.35E-17	4.18E-16	0.005589301	0.941764198
GH16	15.93432372	6.29E-16	3.37E-15	11.38283769	0.001103975
GH10	16.08323896	2.08E-15	1.05E-14	1.777852229	0.211069606
GH76	12.63375324	2.44E-13	1.17E-12	0.018314403	0.892659476
GH51	12.61614477	7.16E-13	3.26E-12	2.221415488	0.165657029
GH25	11.45245741	6.84E-12	2.96E-11	17.11847583	0.002146018
GH57	10.26248878	6.51E-11	2.69E-10	9.716936917	0.010123412
Amylopullulanase	9.242044141	2.79E-10	1.10E-09	80.78714166	4.34E-14
GH43	8.129282012	3.59E-09	1.36E-08	4.725184116	0.032409063
GH99	8.240507845	3.98E-09	1.45E-08	4.424565247	0.052635491
Beta.galactosidase.GH2	7.566411915	1.37E-08	4.81E-08	9.611540086	0.002597305
Maltogenic.alpha.amylase.GH13	7.766560825	1.51E-08	5.07E-08	8.980635888	0.012517703
GH85	7.687729477	1.67E-08	5.44E-08	0.268749485	0.614684064
Beta.hexosaminidase.GH3	7.535987967	2.44E-08	7.67E-08	34.03302471	0.000136773
GH53	7.507400042	2.60E-08	7.88E-08	14.77387964	0.003088186
Neopullulanase.GH13	7.468207374	2.91E-08	8.53E-08	20.25060499	0.001105262
GH66	6.945193396	6.31E-08	1.79E-07	0.130058517	0.719235612
GH27	6.634281938	2.02E-07	5.56E-07	7.289657176	0.020619253
GH101	6.552028102	2.72E-07	7.29E-07	12.18058534	0.007223947
GHL10	6.263086237	4.55E-07	1.18E-06	0.304710827	0.589479259
GH127	5.252470926	6.51E-06	1.65E-05	0.966670031	0.346479749
Alpha.amylase.GH13	5.007878905	1.24E-05	3.06E-05	24.62250203	0.00042111
GH33	4.9058737	1.62E-05	3.89E-05	24.42603982	0.000482649
GH95	4.760974403	1.91E-05	4.46E-05	2.296876865	0.133218335
GH32	4.59466594	3.86E-05	8.77E-05	13.41044456	0.005212818
GH26	4.380013785	6.49E-05	0.000144012	10.15982806	0.008256874
GH4	4.318737978	7.95E-05	0.000172208	0.566167967	0.469771064
GH84	4.254569978	9.25E-05	0.000195812	11.74987418	0.005915652
GH5	4.081930885	0.000125165	0.000258864	7.329524314	0.008148141
GH128	3.608875179	0.000516186	0.001043843	2.524267301	0.133601971
Pullulanase.GH13	3.615227721	0.000527994	0.00104451	27.18870938	0.000289406
GH1	3.538333496	0.000577971	0.00111905	5.477543415	0.0215238
GH79	3.112361183	0.002039751	0.003867029	1.97137312	0.179042337
GH123	3.031519864	0.00242878	0.004510592	0.214338495	0.644530852
N.acetylmuramoyl.L.alanine.amidase	3.044908179	0.00253606	0.00461563	4.202129882	0.064249223
GH94	2.960433665	0.002970137	0.005299657	0.003029469	0.95623088
GH51.Like	2.941416167	0.003578273	0.006261977	1.2625993	0.299292339
Beta.xylosidase.GH43	2.705149874	0.006104848	0.010481908	0.019171455	0.890192428
GH140	2.566005558	0.009020382	0.015201013	6.022312186	0.016095911
GH13	2.51196206	0.011099261	0.018364231	21.43900802	0.000764043
GH77	2.132127535	0.031351037	0.050945435	10.77870799	0.00909752
GH39	2.079283673	0.035083283	0.056010154	3.055509144	0.097633299
GH161	2.079289834	0.035156251	0.055158945	3.055381866	0.099261288
GH31	1.945097187	0.050772851	0.078310669	15.70729212	0.002314541
GH78	1.923018241	0.052302045	0.079324768	4.380328878	0.039234684
GH112	1.841042481	0.066545754	0.099273174	0.086428012	0.774771914
GH36	1.761090286	0.079750561	0.117053243	0.18529415	0.667914885
GH65	1.737879077	0.084635302	0.122250991	1.37192847	0.244642556
GH171	1.692630063	0.094955996	0.135015557	1.714449466	0.193817557
GH106	1.619006667	0.116304176	0.162825846	1.614431303	0.235020965
GH42	1.585881752	0.123980213	0.170942414	13.95274481	0.00033234
Beta.mannosidase.GH2	1.542732189	0.13780628	0.187169724	0.261336859	0.610483468
Beta.glucuronidase.GH2	1.206237866	0.299879328	0.4013091	4.253497406	0.066521325
Isoamylase.GH13	1.176059108	0.31778163	0.419103309	0.257384103	0.613192116
GH28	1.169912241	0.321885356	0.418450963	1.346518296	0.249026115
GH89	1.158420965	0.331002814	0.424243044	0.466187704	0.508630055
GH23	1.093147292	0.376304553	0.475607143	0.629933075	0.429514819
GH8	1.080287283	0.386701856	0.482052998	0.916607465	0.353063864
N.4...Beta.N.acetylglucosaminyl..L.asparaginase	1.006799233	0.444255818	0.546314587	4.146830561	0.044718594
GH50	0.999407869	0.450871183	0.547057035	0.916617342	0.352338752
GH165	0.99940856	0.450878991	0.539868266	0.916614568	0.352531438
GH88	0.897605814	0.5393593	0.637424627	0.202094379	0.662017784
Beta.hexosaminidase	0.885014735	0.550325441	0.642046348	1.517129216	0.221335738
Oligo.1.6.glucosidase.GH13	0.866937563	0.566838105	0.652940095	1.935272883	0.167689995
GH24	0.858877764	0.574245762	0.653204554	0.006535462	0.935751018
Amylosucrase.GH13	0.839120603	0.592696747	0.665869185	0.69596597	0.422693189
Pectin.lyase	0.814415078	0.615493429	0.683047586	0.000137029	0.990686709
GH113	0.806503111	0.622997669	0.683045637	0.872671861	0.38862909
GH136	0.78451068	0.643452611	0.697073662	0.135471713	0.713708763
GH6	0.78342947	0.644441565	0.689931557	0.611083352	0.446024474
GH63	0.78342947	0.644441949	0.681909504	0.611082008	0.445863991
GH9	0.745884168	0.679461298	0.710700898	0.192448314	0.666743932
Mannonate.dehydratase	0.720190293	0.703272509	0.727247708	0.611083764	0.446042727
GH73	0.720190169	0.703273104	0.719076994	0.611083352	0.44601242
GH115	0.720190293	0.703279206	0.71109342	0.611083764	0.445616773
GH0	0.304674987	0.978024013	0.978024013	3.475341068	0.088301789
