## Extended Data Table 18 for "Dietary protein source alters gut microbiota composition and function"

Extended Data Table 18: Summed protein abundances of PULs in vivo
Summed protein abundances of PULs detected in vivo. Calculated by summing the normalized protein abundances in BT-1
Name of literature derived PUL according to PULDB	AverageEgg	AverageYeast	20EGG	20EGG	20EGG	20EGG	20EGG	20EGG	20EGG	20EGG	20EGG	20EGG	20YST	20YST	20YST	20YST	20YST	20YST	20YST	20YST	20YST	20YST	20YST	Welch T-test	q-value	Log2FoldChange	MaxAverage
PUL 16	2.497060151	0.224706353	1.745215905	1.714652667	5.071801991	2.090255067	2.751937753	1.81393984	2.48933063	2.558370256	2.718838989	2.016258408	0.079993263	0.10112226	0.230772391	0.308327556	0.485021567	0.284985632	0.090881705	0.03803065	0.187926874	0.324977249	0.33973074	4.19844E-05	0.000143946	3.474117753	2.497060151
Novel PUL A	0.058694339	0.312726001	0.06065575	0.051887099	0	0.051268112	0.021196337	0.018630711	0.092771128	0.078399859	0.135383427	0.076750971	0.599239429	0.259245197	0.130437375	0.311996498	0.289174669	0.405357839	0.055675279	0.064069651	0.583656073	0.425600469	0.315533527	0.00097858	0.00180661	-2.413605893	0.312726001
PUL 14	7.263892787	0.250093434	2.805043899	3.696825339	1.957580113	8.848811113	11.53477292	12.86653153	4.1492392	5.023229838	10.09554098	11.66135293	0.098565507	0.018045967	0.012888193	0.363249727	0.39909552	0.254223131	0.077780229	0.028353131	0.461740374	0.755629796	0.281456202	0.000461225	0.001106941	4.860203821	7.263892787
PUL 56	0.001524093	1.013676919	0	0	0	0	0	0	0	0	0.015240933	0	0.602189333	0.724819988	0.568611916	1.325923726	1.313080549	0.988960595	1.025236264	0.898044422	1.451014429	1.122706853	1.129858039	4.74852E-07	3.79882E-06	-9.37743097	1.013676919
PUL 60	0.038772748	0.13180603	0	0.068476663	0	0.090302052	0.02775248	0.016262194	0.020244289	0.017108226	0.02954304	0.118038531	0.125247617	0.026141347	0.081707975	0.161181518	0.123305316	0.144620975	0.075305797	0.155450655	0.184847972	0.344269718	0.027787444	0.006727242	0.009497283	-1.765301502	0.13180603
PUL 68/92	0.037150888	4.479043139	0	0.099269714	0	0.070986614	0.035235666	0.051592741	0	0.054276828	0.046863493	0.013283822	3.707288821	3.243638206	3.033118238	5.158158094	4.139487552	6.272780769	5.179915572	4.583472252	4.201702438	5.51455745	4.235355142	3.53849E-08	8.49238E-07	-6.913650064	4.479043139
PUL 69	0.002030105	0.880673092	0	0	0	0	0	0	0	0.020301051	0	0	0.570263054	0.512178718	0.440679397	1.331127775	1.261352536	1.249067629	0.567502685	0.478368958	1.557879872	0.623988291	1.094995101	3.76925E-05	0.00015077	-8.760908358	0.880673092
PUL 71	0.006701559	3.422019087	0	0.016455622	0	0	0	0	0	0.050559972	0	0	1.941465576	2.408985193	2.399239025	3.863789361	4.530306286	4.3678374	3.173193879	2.716819484	4.770290577	3.141608066	4.328675106	4.67833E-07	5.61399E-06	-8.996135253	3.422019087
PUL 72	3.90335031	0.151316323	1.839404448	6.459987105	1.598125563	4.04864097	4.260514515	3.514067139	4.083131847	6.254027999	3.71905274	3.256550772	0.119789784	0.014846437	0.059778788	0.148320032	0.171227752	0.103523891	0.005444895	0.059397556	0.319417407	0.387323828	0.27540918	3.4832E-05	0.000167194	4.689073418	3.90335031
PUL 80	1.403242353	0.005467593	2.889839649	1.891583532	2.557107284	0.304933238	0.182049744	0.591146205	2.585013256	2.574867695	0.325877933	0.130004993	0	0	0	0.010891571	0.033891041	0	0	0	0	0.009975902	0.005385009	0.0047504	0.00760064	8.003642627	1.403242353
PUL 82	0.500871295	0.000972417	1.297662543	1.03438498	0.777991601	0	0.018333456	0.021476505	1.079172463	0.779691398	0	0	0	0	0	0	0	0	0.010696589	0	0	0	0	0.016817243	0.02242299	9.008648832	0.500871295
PUL�12	1.147811229	0.000849623	0.032369174	0.258439233	0.208633222	3.626495302	3.007052272	1.855121076	0	0.020919193	1.446064576	1.023018245	0	0	0	0	0	0	0	0.001812676	0.005420968	0.002112214	0	0.022652375	0.02718285	10.39977418	1.147811229
PUL18	0.0025439	0.006439805	0	0.009862103	0	0.015576899	0	0	0	0	0	0	0.010616245	0.008474209	0.007098171	0.009288449	0.00933947	0.002765272	0.007054744	0.0061979	0.003861511	0	0.006141889	0.070814286	0.070814286	-1.339975032	0.006439805
PUL20	0.130692993	0.015432675	0.118122704	0.189497564	0	0.220387012	0.158939056	0.139558909	0.111317733	0.123226341	0.15206892	0.093811687	0.040691805	0	0	0.010468597	0.015789151	0.009407293	0.018070599	0.014499025	0.036528338	0.008776967	0.015527649	0.000145449	0.000387863	3.082121742	0.130692993
PUL22	0.066391675	0.009238845	0	0.079161501	0	0.175915663	0.100275622	0.051946262	0.029790536	0	0.083099043	0.143728125	0	0	0.007480546	0	0.015682571	0.003971111	0	0.00657479	0.025117324	0.042800949	0	0.017202147	0.021729028	2.845218003	0.066391675
PUL24	0.116371558	0.022009492	0	0.130431276	0.028921224	0.210870314	0.164607445	0.082651293	0.029790536	0.144889683	0.156726028	0.214827776	0.013757001	0.002825882	0	0.031058757	0.035010226	0.003659181	0.004667641	0.002656936	0.067814	0.072976753	0.007678034	0.003663365	0.006280054	2.402540745	0.116371558
PUL30	2.524882111	2.032857873	0.830259233	2.842666745	1.912021935	2.293997705	2.418296636	3.388793469	1.788155079	4.064774513	2.358701467	3.351154327	0.92696324	1.016099274	1.386989176	2.32027483	2.968166232	3.148867369	1.463739037	1.121081382	3.296601892	2.199003041	2.513651132	0.231453563	0.222195421	0.312706676	2.524882111
PUL37	0.005036369	0.015888888	0	0.023931308	0.019494453	0	0	0	0	0	0.006937931	0	0	0	0.006528879	0.01795471	0.023156011	0.017514191	0.01842116	0.040587893	0.003123438	0.043489116	0.004002372	0.06252813	0.065246744	-1.657562225	0.015888888
PUL48	0.187933304	0	0.276872154	0.454182706	0.06340088	0.17420808	0.132226289	0.029110486	0.139038108	0.270953601	0.195969197	0.143371539	0	0	0	0	0	0	0	0	0	0	0	0.000886408	0.001772815	8.291042536	0.187933304
PUL52	1.174670214	1.618390652	0.791071795	1.684902668	0.631027266	1.219332583	0.409990586	1.402351779	2.070310749	1.510433372	0.738525875	1.288755464	1.374420196	1.263964652	1.360126504	1.58224012	1.458900958	1.804472976	1.528586283	1.523083047	1.788049511	2.335425957	1.783026964	0.033600623	0.038400712	-0.462304112	1.618390652
PUL58	0.089415935	0.644504749	0.287031822	0.071818564	0	0.008311724	0	0	0.124403614	0.402593628	0	0	0.33407877	0.388745486	0.598156747	0.668497816	0.460969705	0.347893111	0.353519962	0.346191742	1.331697554	0.935882442	1.323918909	0.000649185	0.001416403	-2.849587122	0.644504749
PUL6	3.553834587	0.218485942	3.040279746	3.648904801	4.389580011	2.481110811	2.656025171	1.657653153	4.955233574	5.819934606	3.060735107	3.828888893	0.154280372	0.120330379	0.161945693	0.142039258	0.260087847	0.063823964	0.148268454	0.107671116	0.467817455	0.421024785	0.356056034	1.26965E-05	7.61791E-05	4.023764175	3.553834587
PUL61	0.040460592	0.000604159	0	0	0	0.18088377	0.027816279	0.067127684	0	0	0.091044734	0.037733449	0	0	0	0	0	0	0	0	0.006645744	0	0	0.061487728	0.067077521	6.065446408	0.040460592
PUL78	1.358501883	0.348062138	1.639428792	2.222014252	1.365337826	1.086529093	0.858271924	1.577455454	0.823832733	1.889843655	0.582897885	1.53940722	0.328012602	0.096495743	0.185334655	0.699197542	0.546800376	0.750145168	0.199818373	0.191480535	0.196833971	0.397932696	0.236631855	9.55882E-05	0.000286765	1.964599774	1.358501883
PUL9	0.144113216	0.037870964	0.363323378	0.15453516	0.054554246	0.17219148	0.098899893	0.109112598	0.191182329	0.14655941	0.110137263	0.040636404	0.056925438	0.010660951	0.019957786	0.06764512	0.027743899	0.015648436	0.027529682	0.017541269	0.032101935	0.09605537	0.044770718	0.004865635	0.007298453	1.928038596	0.144113216
