## Extended Data Table 20 for "Dietary protein source alters gut microbiota composition and function"

Extended Data Table 20: In vitro summed abundances of PULs detected in vivo
In vitro summed protein abundances of PULs detected in vivo. Calculated by summing the normalized protein abundances in BT-3
	AverageEgg	Average mucin	AverageYeast	EggVYeastLogFoldChange	MucinVYeastLog fold Chang	EggVYeastWelchT-test	q-value	MucinVYeastWelchT-Tenst	q-value	Egg1	Egg2	Egg3	Egg4	Glu2	Glu3_1	Glu3_2	Glu4	Mu1	Mu2	Mu3	Mu4	Soy1	Soy2	Soy3	Soy4	Y1	Y2	Y3	Y4
LIT PUL 16	0.009135665	0.002829445	0.001020985	3.161548471	1.470557649	0.044851633	0.070080676	0.048845707	0.103201195	0.003390345	0.015653693	0.008435088	0.009063535	0	0	0.002443234	0	0.003725223	0.002517891	0.001940998	0.003133667	0.02383005	0.022173604	0.089037311	0.025398117	0	0.002123015	0.001960924	0
Novel PUL A	0	0	0	#DIV/0!	#DIV/0!	#DIV/0!	#DIV/0!	#DIV/0!	#DIV/0!	0	0	0	0	0	0	0	0	0	0	0	0	0	0	0	0	0	0	0	0
PUL 14	1.084214265	0.646012299	0.045185635	4.584641879	3.83762552	2.72E-06	6.81E-05	1.21E-06	3.02E-05	1.129436994	1.048131086	1.141414384	1.017874597	0.020825244	0.031226478	0.024727053	0.011251265	0.657008356	0.614254481	0.700882718	0.611903639	0.203594147	0.144128285	0.214022389	0.165929588	0.08917922	0.033155682	0.021781095	0.036626544
PUL 56	0.003062686	0.007764711	0.066299349	-4.436125459	-3.093990669	0.010583493	0.024053394	0.012599385	0.044997804	0.002685374	0.003033556	0.002941685	0.003590128	0	0.003382219	0.003066886	0.002068165	0.007004513	0.005547717	0.011126497	0.007380115	0.004768391	0.003388711	0.007454338	0.006347705	0.085117862	0.053590872	0.041661564	0.084827099
PUL 60	0.03846473	0.038158224	0.07830777	-1.025619292	-1.037161458	0.111347197	0.154648885	0.110920153	0.198071701	0.025518588	0.045200083	0.036230755	0.046909493	0.009787113	0.006400046	0.014712189	0.007447734	0.032593857	0.032912181	0.041900164	0.045226692	0.037678041	0.029807958	0.042319143	0.031567747	0.028235739	0.08799291	0.082806022	0.114196409
PUL 68/92	0.05196083	0.047231751	1.97855241	-5.250876995	-5.388544466	0.049826321	0.073274001	0.049536574	0.103201195	0.035004105	0.062420514	0.063234994	0.047183707	0.004641631	0.025088764	0.050419473	0.013291733	0.052446167	0.04735149	0.049098945	0.0400304	0.034345848	0.059377954	0.056023746	0.023725088	0.189910934	2.333892675	2.824306408	2.566099623
PUL 69	0.004298223	0.002207399	0.515612898	-6.906404124	-7.867797114	0.0062791	0.019622188	0.006202763	0.025844846	0.004303484	0.001467201	0.006737942	0.004684266	0.000659199	0.000578409	0.001963329	0.002045685	0.000689281	0.001304485	0.000628503	0.006207327	0.002572581	0.004693921	0.002788443	0.001413601	0.29579395	0.55519521	0.597924883	0.613537549
PUL 71	0.077742846	0.030462261	0.024800442	1.64834408	0.29665717	0.009897267	0.027492408	0.516558797	0.679682628	0.065673585	0.09245421	0.056941689	0.095901898	0.01429399	0.014950786	0.014270263	0.019931586	0.035228798	0.028302387	0.011114676	0.047203181	0.029944747	0.025475631	0.02570087	0.024421765	0.026228662	0.03027258	0.02301098	0.019689546
PUL 72	1.056643999	0.300723294	0.331716126	1.671468338	-0.141512523	0.010551288	0.02637822	0.825542124	0.897328396	1.069722046	1.042710142	1.028960705	1.085183101	0.014627843	0.017699464	0.010567073	0.011406969	0.344035802	0.281146265	0.27276595	0.304945159	1.303265455	1.083222015	1.012324102	1.213760149	0.713999791	0.19990176	0.170437716	0.242525235
PUL 80	0.092827593	0.265469167	0.017306631	2.423228805	3.939147495	0.002468311	0.015426945	0.022432863	0.062313507	0.067855535	0.112845345	0.0943625	0.096246993	0.005135757	0.009012672	0.011443118	0.009410149	0.435683092	0.225889412	0.209025229	0.191278936	0.108138867	0.038586225	0.040283419	0.017743544	0.022966589	0.012850513	0.020923354	0.012486068
PUL 82	0.213346898	0.086246773	0.019624852	3.442447494	2.135788737	1.92E-05	0.000239828	4.71E-05	0.000588407	0.203177726	0.208057679	0.240583418	0.20156877	0.003087067	0.019265714	0.008891771	0.001573125	0.094915432	0.084382704	0.089028089	0.076660866	0.093095193	0.100277022	0.166624558	0.108589647	0.00805755	0.024366386	0.029812989	0.016262481
PUL�12	0.004281407	0.003772473	0.000466089	3.19940676	3.016832336	0.439542668	0.457856946	0.446665312	0.62036849	0	0.017125627	0	0	0	0	0	0	0	0.015089891	0	0	0	0.005341275	0	0	0	0.001864357	0	0
PUL18	0.023213975	0.020884661	0.032030454	-0.464450644	-0.617000516	0.214109642	0.254892431	0.116354954	0.193924924	0.014522782	0.022405144	0.024079992	0.031847982	0.031119871	0.019586657	0.026706368	0.016884161	0.020499708	0.024331946	0.018317716	0.020389273	0.044816379	0.037530486	0.04224345	0.029246177	0.044915771	0.032984798	0.019869595	0.03035165
PUL20	0.192238112	0.196678712	0.044390111	2.114584153	2.147530579	0.000515206	0.00429338	0.000255725	0.002131043	0.161756877	0.205832391	0.206436281	0.194926898	0.018654795	0.018963509	0.022535465	0.009706527	0.187818684	0.190393578	0.223779275	0.184723309	0.070393627	0.069067521	0.083653532	0.040154658	0.0495727	0.046024805	0.043131499	0.038831441
PUL22	0.03472852	0.026932067	0.019704946	0.817563095	0.450767158	0.011828157	0.024641993	0.092923665	0.178699355	0.038279491	0.041663465	0.026730316	0.032240806	0.073494338	0.080668349	0.081732826	0.050162628	0.018483972	0.027610634	0.031562836	0.030070827	0.091267537	0.105832928	0.13337954	0.105578802	0.019879086	0.01466031	0.024171392	0.020108997
PUL24	0.232176625	0.268228241	0.337391893	-0.539202579	-0.330964167	0.125583305	0.165241191	0.264735143	0.389316386	0.162702899	0.263413026	0.238857766	0.263732807	0.105626969	0.108987101	0.132125976	0.1292507	0.31330234	0.255461935	0.257611683	0.246537005	0.335219159	0.308183485	0.290073513	0.32659805	0.197699904	0.332180511	0.409771933	0.409915224
PUL30	0.005829079	0.005356273	0.004710413	0.307414272	0.185375869	0.218414542	0.248198343	0.676492895	0.845616119	0.007268007	0.006575876	0.004876066	0.004596365	0.002054303	0.005701968	0.003944713	0.006587104	0.002148051	0.004286544	0.006712128	0.008278368	0.020141229	0.021352642	0.018424527	0.006695348	0.006031811	0.004284631	0.004709942	0.003815268
PUL37	0.004133842	0.00776224	0.035148102	-3.08789173	-2.178901851	0.033591207	0.055985346	0.045254253	0.103201195	0.007515669	0.002451056	0.004281369	0.002287273	0.001043275	0	0.001006304	0	0.007110988	0.011239025	0.009151991	0.003546956	0.015548339	0.01691815	0.005660649	0.005603432	0.016540425	0.054701996	0.042669482	0.026680506
PUL48	0.005829079	0.005356273	0.004710413	0.307414272	0.185375869	0.218414542	0.237407111	0.676492895	0.805348685	0.007268007	0.006575876	0.004876066	0.004596365	0.002054303	0.005701968	0.003944713	0.006587104	0.002148051	0.004286544	0.006712128	0.008278368	0.020141229	0.021352642	0.018424527	0.006695348	0.006031811	0.004284631	0.004709942	0.003815268
PUL52	0.727767805	0.479512889	0.488747208	0.574389768	-0.027518867	0.021614115	0.041565605	0.856050571	0.891719345	0.600756191	0.684215785	0.892773312	0.73332593	0.419241891	0.444845424	0.558021732	0.702335177	0.514748464	0.443181386	0.531445122	0.428676584	0.527186779	0.449509918	0.55176116	0.462249151	0.472527341	0.500738354	0.590381033	0.391342105
PUL58	0.001123692	0.003219047	0.006457892	-2.522816285	-1.004429729	0.030011233	0.053591487	0.136334427	0.213022542	0.002093912	0	0	0.002400857	0	0	0	0	0.004026288	0.004898488	0	0.003951411	0	0.002406524	0	0.002359213	0.005437318	0.009504947	0.00814885	0.002740452
PUL6	0.015781952	0.015520052	0.000466089	5.081525608	5.057383319	0.004802303	0.017151082	0.017398541	0.05437044	0.019121302	0.019620735	0.01161624	0.012769531	0	0	0	0.001462029	0.013905696	0.025084477	0.01217236	0.010917674	0.006554272	0.005236228	0.005062915	0.00699121	0	0	0	0
PUL61	0.260500975	0.206885711	0.215985364	0.270355221	-0.062099542	0.175071982	0.218839977	0.773815245	0.879335505	0.253034411	0.296908432	0.22750589	0.264555166	0.373203341	0.323275464	0.260105455	0.198564797	0.195864231	0.259895026	0.178104137	0.193679451	0.241281473	0.279780795	0.20333892	0.24180601	0.268504039	0.236115637	0.203931864	0.155389914
PUL78	0.188248516	1.011836758	0.078666752	1.258812564	3.685078726	0.00273769	0.013688449	0.000285508	0.001784423	0.14654279	0.204036465	0.220628557	0.18178625	0.014507761	0.027570891	0.032795012	0.018732148	1.094324757	1.102136878	0.95347976	0.897405635	0.157006869	0.109757054	0.132293947	0.093391002	0.056276329	0.081442646	0.087068839	0.089879194
PUL9	0.031703853	0.033116527	0.010897022	1.540724273	1.603617505	0.003975424	0.016564268	0.001761203	0.008806016	0.023127834	0.034571359	0.039574484	0.029541733	0.002602969	0.007289661	0.004985276	0.006659756	0.025225822	0.03666859	0.039520948	0.031050749	0.019590156	0.027761662	0.030341704	0.008933186	0.006415586	0.010084921	0.01692168	0.0101659
